# Lysine 27 of histone H3.3 is a fine modulator of developmental gene expression and stands as an epigenetic checkpoint for lignin biosynthesis in Arabidopsis

**DOI:** 10.1101/2022.06.08.495374

**Authors:** Kateryna Fal, Denisa Tomkova, Marie Le Masson, Adi Faigenboim, Emeline Pano, Nickolay Ishkhneli, Netta-Lee Moyal, Claire Villette, Marie-Edith Chabouté, Alexandre Berr, Leor Eshed Williams, Cristel C. Carles

## Abstract

- Chromatin is a dynamic platform within which gene expression is controlled by epigenetic modifications, notably targeting amino acid residues of histone H3. Among them is Lysine 27 of H3 (H3K27), which trimethylation by the Polycomb Repressive Complex 2 (PRC2) is instrumental in regulating spatio-temporal patterns of key developmental genes. H3K27 is also subjected to acetylation, found at sites of active transcription. Most information on the function of histone residues and their associated modifications in plants was obtained from studies of loss-of-function mutants for the complexes that modify them.
- In order to decrypt the genuine function of H3K27, we expressed a non-modifiable variant of H3 at residue K27 (H3.3^K27A^) in Arabidopsis, and developed a multi-scale approach combining in-depth phenotypical and cytological analyses, with transcriptomics and metabolomics.
- We uncovered that the H3.3^K27A^ variant causes severe developmental defects, part of them reminiscent of PRC2 mutants, part of them new. They include early flowering, increased callus formation, and short stems with thicker xylem cell layer. This latest phenotype correlates with mis-regulation of phenylpropanoid biosynthesis.
- Overall, our results reveal novel roles of H3K27 in plant cell fates and metabolic pathways, and highlight an epigenetic control point for elongation and lignin composition of the stem.
