## Supplementary material for "Lysine 27 of histone H3.3 is a fine modulator of developmental gene expression and stands as an epigenetic checkpoint for lignin biosynthesis in Arabidopsis": Suppl Table S1

### Sheet: Feuille1
Supporting Information Table S1
Primer name	Target	Primer sequence	Reference
TUB4 QPCR-R	TUBULIN 4	AGGGAAACGAAGACAGCAAG	this study
TUB4 QPCR-F	TUBULIN 4	CTGTTTCCGTACCCTCAAGC
qARF5-F	ARF5 (MONOPTEROS)	TACGCCATTAGAACCAGGCCATC
qARF5-R	ARF5 (MONOPTEROS)	CGGGAAACGAAGGTACATGGGAAC
qWOX4-F	WOX4	TCACGACCACTGGTGTCTTT
qWOX4-R	WOX4	CCCAGCTCCTACATGTCCTC
qERF115-F	ERF115	TTCCCTTTCTTCTCTGCCCG
qERF115-R	ERF115	CAATAGCCCTTGATCTTGAGTTGG
oMLMc2	HTR5	CTGACTTGCGTTTCCAGAGCCAT
oMLMc8	HTR5 transgène	CACCCCTAATTCTACGTGCAAG
oMLMc11	HTR5	CTCCTCTGATCCTGCGAGCGAG
oMLMc4	HTR4	TGCCATTTCAGAGGCTAGTCC
oMLMc3	HTR4	GCATTATGGTCACACGCTTGGCA
oMLMc5	HTR8	GCAGACGGATCTGAGGTTTC
oMLMc6	HTR8	TCTCCACGAATTCTTCTAGC
FLC-F	FLC	CCTAATTTGATCCTCAGGTTTGGG	Wei et al., 2018
FLC-R	FLC	CCGACGAAGAAAAAGTAGATAGGCAC
MAF1-F	MAF1	GGAAAGAATACGTTGCTGGCAACA
MAF1-R	MAF1	CCGTTGATGATGGTGGCTAATTGA
MAF2-F	MAF2	GGCTCCGGAAAACTCTACAA
MAF2-R	MAF2	TTCTGCAAGATCTAAGGCTTCA
SOC1-F	SOC1	GCTCTCAGTGCTTTGTGATGC
SOC1-R	SOC1	A AGAACGTACTTGGAGCTGGC
