## Supplementary material for "Lysine 27 of histone H3.3 is a fine modulator of developmental gene expression and stands as an epigenetic checkpoint for lignin biosynthesis in Arabidopsis": Suppl Table S6

### Sheet: PhenolExplorer
Molecular Formula	Name	Fold Change "H3.3K27A#B"/"H3.3K#C"	p-Value(Rank)
C6H6O	Phenol	1.169	0.092892
C6H6O2	Catechol	1.255	0.092892
C8H8O	4-Vinylphenol	-5.878	0.001194
C8H8O	4-Vinylphenol	-1.563	0.057040
C8H8O	4-Vinylphenol	-2.325	0.000778
C8H8O	4-Vinylphenol	-34.675	0.121335
C8H8O	4-Vinylphenol	-1.911	0.000778
C6H6O3	Pyrogallol	1.64	0.020137
C6H6O3	Pyrogallol	-3.035	0.025347
C6H6O3	Pyrogallol	1.266	0.115184
C6H6O3	Pyrogallol	-1.567	0.045999
C6H6O3	Pyrogallol	-1.258	0.074203
C6H6O3	Pyrogallol	1.659	0.002322
C6H6O3	Pyrogallol	1.031	0.728454
C8H10O2	4-Ethylcatechol	1.145	0.207578
C9H6O2	Coumarin	1.085	0.092892
C9H6O2	Coumarin	2.18	0.015714
C9H8O2	Cinnamic acid	-2.938	0.001194
C9H8O2	Cinnamic acid	-1.774	0.000778
C9H8O2	Cinnamic acid	-1.975	0.000778
C9H8O2	Cinnamic acid	-2.188	0.000778
C9H8O2	Cinnamic acid	1.946	0.004574
C10H12O	Anethole	1.609	0.020638
C10H14O	Carvacrol	-1.582	0.006323
C8H10O3	Hydroxytyrosol	1.314	0.093290
C8H10O3	Hydroxytyrosol	1.106	0.344562
C8H10O3	Hydroxytyrosol	-1.902	0.000778
C8H10O3	Hydroxytyrosol	2.02	0.006323
C9H6O3	4-Hydroxycoumarin	-1.611	0.005479
C9H6O3	4-Hydroxycoumarin	-1.368	0.006323
C9H6O3	4-Hydroxycoumarin	-1.297	0.006323
C9H6O3	4-Hydroxycoumarin	1.012	0.833635
C9H8O3	m-Coumaric acid	-1.515	0.003276
C9H8O3	m-Coumaric acid	-2.88	0.000778
C9H8O3	m-Coumaric acid	1.321	0.058707
C9H8O3	m-Coumaric acid	1.672	0.058707
C8H8O4	Vanillic acid	-1.505	0.004574
C7H6O5	Gallic acid	-1.43	0.010896
C10H6O3	Juglone	1.062	0.400814
C10H6O3	Juglone	-1.034	0.569764
C10H6O3	Juglone	-1.024	0.752714
C10H6O3	Juglone	1.372	0.141482
C9H6O4	Esculetin	-2.243	0.000778
C9H6O4	Esculetin	-1.882	0.000778
C10H10O3	Ferulaldehyde	-1.325	0.045999
C9H8O4	Caffeic acid	1.732	0.003276
C10H12O3	4-Vinylsyringol	1.112	0.092892
C10H12O3	4-Vinylsyringol	-2.106	0.000778
C10H12O3	4-Vinylsyringol	-3.379	0.000778
C10H12O3	4-Vinylsyringol	1.497	0.001946
C9H10O4	Syringaldehyde	-3.026	0.000778
C9H10O4	Syringaldehyde	-1.289	0.317311
C10H8O4	Scopoletin	1.674	0.020863
C10H8O4	Scopoletin	4.387	0.006578
C10H8O4	Scopoletin	1.427	0.000778
C10H8O4	Scopoletin	1.898	0.078983
C10H8O4	Scopoletin	-1.169	0.003276
C10H8O4	Scopoletin	-1.232	0.000778
C11H12O3	p-Coumaric acid ethyl ester	-1.061	0.528612
C9H8O5	Hydroxycaffeic acid	-2.095	0.000778
C9H10O5	Gallic acid ethyl ester	-1.255	0.074203
C11H12O4	Sinapaldehyde	-1.12	0.296718
C11H12O5	Sinapic acid	-1.085	0.092892
C11H12O5	Sinapic acid	-1.922	0.000778
C11H12O5	Sinapic acid	1.577	0.003276
C11H12O5	Sinapic acid	1.358	0.058707
C15H10O6	Luteolin	-1.177	0.674424
C15H10O6	Luteolin	-1.789	0.000778
C15H10O6	Luteolin	2.381	0.008652
C15H10O6	Luteolin	1.178	0.141482
C12H16O8	Phlorin	1.285	0.058707
C12H16O8	Phlorin	-3.504	0.000778
C13H13NO7	Caffeoyl aspartic acid	-4.947	0.001194
C13H16O8	4-Hydroxybenzoic acid 4-O-glucoside	1.902	0.004574
C15H10O7	6-Hydroxyluteolin	-1.192	0.293622
C12H20O9	Daidzin	-4.118	0.000778
C16H12O7	Nepetin	1.455	0.058707
C16H18O8	3-p-Coumaroylquinic acid	-1.685	0.003276
C15H16O9	Esculin	-2.362	0.001131
C15H16O9	Esculin	1.038	0.462250
C20H20O5	6-Prenylnaringenin	-1.337	0.074203
C20H20O5	6-Prenylnaringenin	1.043	0.141482
C20H20O5	6-Prenylnaringenin	1.485	0.027423
C19H18O6	Tetramethylscutellarein	-1.84	0.000778
C19H18O6	Tetramethylscutellarein	-1.408	0.006323
C19H18O6	Tetramethylscutellarein	-1.295	0.141482
C16H18O9	3-Caffeoylquinic acid	1.269	0.003276
C20H18O6	Episesamin	-1.392	0.003276
C20H18O6	Episesamin	1.638	0.027423
C16H20O9	Ferulic acid 4-O-glucoside	#VALEUR !	n/a
C20H22O6	Matairesinol	-1.541	0.002322
C20H22O6	Matairesinol	-2.464	0.000778
C17H20O9	3-Feruloylquinic acid	1.286	0.074203
C17H20O9	3-Feruloylquinic acid	1.478	0.045999
C20H20O7	Sinensetin	-2.228	0.000778
C20H20O7	Sinensetin	-1.621	0.001629
C22H26O6	Dimethylmatairesinol	-1.972	0.000778
C22H26O6	Dimethylmatairesinol	-2.106	0.000778
C22H26O6	Dimethylmatairesinol	-57.6	0.014306
C22H26O6	Dimethylmatairesinol	-8.094	0.025347
C22H26O6	Dimethylmatairesinol	#VALEUR !	n/a
C20H22O8	Resveratrol 3-O-glucoside	-21.258	0.133614
C20H22O8	Resveratrol 3-O-glucoside	-3.326	0.001194
C17H24O11	Oleoside 11-methylester	-12.52	0.040424
C18H26O11	Oleoside dimethylester	-1.547	0.293622
C18H26O11	Oleoside dimethylester	-1.263	0.132464
C18H26O11	Oleoside dimethylester	2.054	0.045999
C18H26O11	Oleoside dimethylester	17.528	0.003415
C21H20O10	Apigenin 6-C-glucoside	-1.62	0.000778
C21H20O10	Apigenin 6-C-glucoside	-1.192	0.674424
C21H20O10	Apigenin 6-C-glucoside	-1.564	0.000778
C21H20O10	Apigenin 6-C-glucoside	-1.662	0.001629
C21H20O11	6-Hydroxyluteolin 7-O-rhamnoside	-1.128	0.833635
C21H20O11	6-Hydroxyluteolin 7-O-rhamnoside	-1.387	0.004574
C21H20O11	6-Hydroxyluteolin 7-O-rhamnoside	-1.124	0.247996
C21H24O11	3-Hydroxyphloretin 2 -O-glucoside	-1.568	0.003276
C22H22O11	Chrysoeriol 7-O-glucoside	1.61	0.027423
C22H22O11	Chrysoeriol 7-O-glucoside	-1.547	0.000778
C22H22O11	Chrysoeriol 7-O-glucoside	1.802	0.063919
C21H20O12	Myricetin 3-O-rhamnoside	1.432	0.006323
C27H30O14	Isorhoifolin	-1.486	0.000778
C27H30O15	Apigenin 6,8-di-C-glucoside	-1.385	0.001131
C27H30O15	Apigenin 6,8-di-C-glucoside	1.219	0.058707
C28H32O15	Diosmin	-1.512	0.001629
C27H30O16	Kaempferol 3,7-O-diglucoside	-1.362	0.008652
C27H30O16	Kaempferol 3,7-O-diglucoside	1.184	0.092892
C28H32O16	Isorhamnetin 3-O-glucoside 7-O-rhamnoside	-1.306	0.074203
C33H40O19	Rhoifolin 4 -O-glucoside	-1.479	0.008652
C33H40O20	Kaempferol 3-O-glucosyl-rhamnosyl-galactoside	-1.758	0.000778
C33H40O20	Kaempferol 3-O-glucosyl-rhamnosyl-galactoside	-1.09	0.528612
C33H40O21	Kaempferol 3,7,4 -O-triglucoside	-2.944	0.000778

### Sheet: over-represented 
KEGG ID	Molecular Formula	Name	Fold Change "H3.3K27A#B"/"H3.3K#C"	p-Value(Rank)	Pathway
C01752	C10H8O4	Scopoletin	4.387	0.006578	Phenylpropanoid biosynthesis
C05851	C9H6O2	Coumarin	2.18	0.015714	Phenylpropanoid biosynthesis
68889 [ChEBI]	C8H10O3	Hydroxytyrosol	2.02	0.006323	Phenylpropanoid biosynthesis
C10438	C9H8O2	Cinnamic acid	1.946	0.004574	Phenylpropanoid biosynthesis
C00156	C13H16O8	4-Hydroxybenzoic acid 4-O-glucoside	1.902	0.004574	Phenylpropanoid biosynthesis
C01197	C9H8O4	Caffeic acid	1.732	0.003276	Phenylpropanoid biosynthesis
C01752	C10H8O4	Scopoletin	1.674	0.020863	Phenylpropanoid biosynthesis
C01108	C6H6O3	Pyrogallol	1.659	0.002322	Phenylpropanoid biosynthesis
C01108	C6H6O3	Pyrogallol	1.64	0.020137	Phenylpropanoid biosynthesis
	C20H18O6	Episesamin	1.638	0.027423	Phenylpropanoid biosynthesis
C10428	C10H12O	Anethole	1.609	0.020638	Phenylpropanoid biosynthesis
C00482	C11H12O5	Sinapic acid	1.577	0.003276	Phenylpropanoid biosynthesis
	C10H12O3	4-Vinylsyringol	1.497	0.001946	Phenylpropanoid biosynthesis
C01752	C10H8O4	Scopoletin	1.427	0.000778	Phenylpropanoid biosynthesis
C00852	C16H18O9	3-Caffeoylquinic acid	1.269	0.003276	Phenylpropanoid biosynthesis
C01514	C15H10O6	Luteolin	2.381	0.008652	Flavonoids
	C22H22O11	Chrysoeriol 7-O-glucoside	1.61	0.027423	Flavonoids
C09832	C20H20O5	6-Prenylnaringenin	1.485	0.027423	Flavonoids
C10108	C21H20O12	Myricetin 3-O-rhamnoside	1.432	0.006323	Flavonoids
140131 [ChEBI]	C18H26O11	Oleoside dimethylester	17.528	0.003415	Lipids
140131 [ChEBI]	C18H26O11	Oleoside dimethylester	2.054	0.045999	Lipids
C00296	C17H20O9	3-Feruloylquinic acid	1.478	0.045999	tryptophane biosynthesis

### Sheet: under-represented 
KEG ID	Molecular Formula	Name	Fold Change "H3.3K27A#B"/ "H3.3K#C"	p-Value(Rank)	Pathway
C03840	C22H26O6	Dimethylmatairesinol	-57.6	0.014306	Phenylpropanoid biosynthesis
C03840	C22H26O6	Dimethylmatairesinol	-8.094	0.025347	Phenylpropanoid biosynthesis
C12249+rhamnosylÖ	C8H8O	4-Vinylphenol	-5.878	0.001194	Phenylpropanoid biosynthesis
C20414	C13H13NO7	Caffeoyl aspartic acid	-4.947	0.001194	Phenylpropanoid biosynthesis
C01752	C10H12O3	4-Vinylsyringol	-3.379	0.000778	Phenylpropanoid biosynthesis
C10682	C6H6O3	Pyrogallol	-3.035	0.025347	Phenylpropanoid biosynthesis
C10195	C9H10O4	Syringaldehyde	-3.026	0.000778	Phenylpropanoid biosynthesis
C05610	C33H40O21	Kaempferol 3,7,4'-O-triglucoside	-2.944	0.000778	Phenylpropanoid biosynthesis
C01752	C9H8O2	Cinnamic acid	-2.938	0.001194	Phenylpropanoid biosynthesis
C10438	C9H8O3	m-Coumaric acid	-2.88	0.000778	Phenylpropanoid biosynthesis
C10682	C20H22O6	Matairesinol	-2.464	0.000778	Phenylpropanoid biosynthesis
C12249+rhamnosylÖ	C8H8O	4-Vinylphenol	-2.325	0.000778	Phenylpropanoid biosynthesis
C05627	C9H6O4	Esculetin	-2.243	0.000778	Phenylpropanoid biosynthesis
C01752	C9H8O2	Cinnamic acid	-2.188	0.000778	Phenylpropanoid biosynthesis
C01752	C10H12O3	4-Vinylsyringol	-2.106	0.000778	Phenylpropanoid biosynthesis
C10882	C22H26O6	Dimethylmatairesinol	-2.106	0.000778	Phenylpropanoid biosynthesis
C20414	C9H8O5	Hydroxycaffeic acid	-2.095	0.000778	Phenylpropanoid biosynthesis
C02666	C9H8O2	Cinnamic acid	-1.975	0.000778	Phenylpropanoid biosynthesis
C10882	C22H26O6	Dimethylmatairesinol	-1.972	0.000778	Phenylpropanoid biosynthesis
C09263	C11H12O5	Sinapic acid	-1.922	0.000778	Phenylpropanoid biosynthesis
C12249+rhamnosylÖ	C8H8O	4-Vinylphenol	-1.911	0.000778	Phenylpropanoid biosynthesis
C01714	C9H6O4	Esculetin	-1.882	0.000778	Phenylpropanoid biosynthesis
C01752	C9H8O2	Cinnamic acid	-1.774	0.000778	Phenylpropanoid biosynthesis
C01714	C33H40O20	Kaempferol 3-O-glucosyl-rhamnosyl-galactoside	-1.758	0.000778	Phenylpropanoid biosynthesis
C10438	C16H18O8	3-p-Coumaroylquinic acid	-1.685	0.003276	Phenylpropanoid biosynthesis
C05627	C21H20O10	Apigenin 6-C-glucoside	-1.662	0.001629	Phenylpropanoid biosynthesis
C05627	C21H20O10	Apigenin 6-C-glucoside	-1.62	0.000778	Phenylpropanoid biosynthesis
C09263	C9H6O3	4-Hydroxycoumarin	-1.611	0.005479	Phenylpropanoid biosynthesis
C01514	C6H6O3	Pyrogallol	-1.567	0.045999	Phenylpropanoid biosynthesis
C05627	C21H20O10	Apigenin 6-C-glucoside	-1.564	0.000778	Phenylpropanoid biosynthesis
C20414	C20H22O6	Matairesinol	-1.541	0.002322	Phenylpropanoid biosynthesis
C10438	C9H8O3	m-Coumaric acid	-1.515	0.003276	Phenylpropanoid biosynthesis
C12621	C8H8O4	Vanillic acid	-1.505	0.004574	Phenylpropanoid biosynthesis
C05627	C7H6O5	Gallic acid	-1.43	0.010896	Phenylpropanoid biosynthesis
	C20H18O6	Episesamin	-1.392	0.003276	Phenylpropanoid biosynthesis
C10682	C27H30O15	Apigenin 6,8-di-C-glucoside	-1.385	0.001131	Phenylpropanoid biosynthesis
C09263	C9H6O3	4-Hydroxycoumarin	-1.368	0.006323	Phenylpropanoid biosynthesis
	C27H30O16	Kaempferol 3,7-O-diglucoside	-1.362	0.008652	Phenylpropanoid biosynthesis
LMPK12111188	C10H10O3	Ferulaldehyde	-1.325	0.045999	Phenylpropanoid biosynthesis
C09263	C9H6O3	4-Hydroxycoumarin	-1.297	0.006323	Phenylpropanoid biosynthesis
C10438	C10H8O4	Scopoletin	-1.232	0.000778	Phenylpropanoid biosynthesis
C10438	C10H8O4	Scopoletin	-1.169	0.003276	Phenylpropanoid biosynthesis
C01108	C12H20O9	Daidzin	-4.118	0.000778	Flavonoids
C09264	C12H16O8	Phlorin	-3.504	0.000778	Flavonoids
C10072	C15H16O9	Esculin	-2.362	0.001131	Flavonoids
C05627	C20H20O7	Sinensetin	-2.228	0.000778	Flavonoids
C01108	C19H18O6	Tetramethylscutellarein	-1.84	0.000778	Flavonoids
C12621	C15H10O6	Luteolin	-1.789	0.000778	Flavonoids
C05627	C20H20O7	Sinensetin	-1.621	0.001629	Flavonoids
C10682	C21H24O11	3-Hydroxyphloretin 2'-O-glucoside	-1.568	0.003276	Flavonoids
75499††††[ChEBI]	C22H22O11	Chrysoeriol 7-O-glucoside	-1.547	0.000778	Flavonoids
	C28H32O15	Diosmin	-1.512	0.001629	Flavonoids
C00811	C27H30O14	Isorhoifolin	-1.486	0.000778	Flavonoids
C05627	C33H40O19	Rhoifolin 4'-O-glucoside	-1.479	0.008652	Flavonoids
C01108	C19H18O6	Tetramethylscutellarein	-1.408	0.006323	Flavonoids
	C21H20O11	6-Hydroxyluteolin 7-O-rhamnoside	-1.387	0.004574	Flavonoids
C18086	C20H22O8	Resveratrol 3-O-glucoside	-3.326	0.001194	Lipids
	C10H14O	Carvacrol	-1.582	0.006323	Lipids
CHEBI:168822	C17H24O11	Oleoside 11-methylester	-12.52	0.040424	Lipids
C00482	C8H10O3	Hydroxytyrosol	-1.902	0.000778	Tryptophane biosynthesis
