## Supplementary material for "Lysine 27 of histone H3.3 is a fine modulator of developmental gene expression and stands as an epigenetic checkpoint for lignin biosynthesis in Arabidopsis": Suppl Table S7

### Sheet: Sheet1
H3.3K27A#B_up	H3.3K27A#B_down	Down in wox4 (Suer et al. 2011, DOI: 10.1105/tpc.111.087874). Plant Cell 10.1105/tpc.111.087874)
AT5G59310	AT1G79245	AT5G24770					Genes in common among those, upregulated in H3.3K27A#B and downregulated in wox4 secondary stems						preferentially expressed in xylem (Zhao et al., 2005 - doi-org.insb.bib.cnrs.fr/10.1104/pp.105.060202)				Genes in common among those, downgulated in H3.3K27A#B and downregulated in wox4 secondary stems						preferentially expressed in xylem (Zhao et al., 2005 - doi-org.insb.bib.cnrs.fr/10.1104/pp.105.060202)
AT3G24650	AT2G26530	AT1G54020					ID	gene_synonym	product	log2FC(H3.3K27A#B/H3.3#C)	pval	padj		Have H3K27me3			ID	gene_synonym	product	log2FC(H3.3K27A#B/H3.3#C)	pval	padj		Have H3K27me3
AT1G50050	AT1G44350	AT1G32450					AT3G06220	F28L1.16,F28L1_16	AP2/B3-like transcriptional factor family protein	6.0473	0.000287598	0.00114208					AT1G10070	ATBCAT-2,BCAT2,branched-chain amino acid transaminase 2,branched-chain amino acid transferase 2,T27I1.9,T27I1_9	branched-chain amino acid transaminase 2	-3.96382	1.14191e-10	1.23646e-09	X
AT2G33790	AT2G29440	AT4G19230					AT1G27030	T7N9.9,T7N9_9	hypothetical protein	5.76969	5.5879e-190	1.75265e-186		X			AT5G36220	CYP91A1,cytochrome P450,cytochrome p450 81d1,CYTOCHROME P450 91A1,CYTOCHROME P450 MONOOXYGENASE,family 81,polypeptide 1,subfamily D,T30G6.3,T30G6_3	cytochrome p450 81d1	-3.31855	2.34348e-10	2.44332e-09
AT2G28340	AT2G36950	AT5G23820					AT5G63580	ATFLS2,flavonol synthase 2,MBK5.4,MBK5_4	flavonol synthase 2	4.68099	2.92032e-05	0.000142		X			AT1G35910	AtTPPD,F10O5.8,F10O5_8,trehalose-6-phosphate phosphatase D	Haloacid dehalogenase-like hydrolase (HAD) superfamily protein	-2.30762	2.06236e-114	1.43747e-111	X
AT2G35300	AT5G07010	AT2G28780					AT5G23810	amino acid permease 7,MRO11.15,MRO11_15	amino acid permease 7	4.22812	5.27123e-05	0.000243613					AT1G61820	beta glucosidase 46,F8K4.3,F8K4_3	beta glucosidase 46	-2.2678	1.57102e-88	5.79705e-86	X
AT2G23540	AT1G35910	AT2G31020					AT4G29700	T16L4.210,T16L4_210	Alkaline-phosphatase-like family protein	4.09147	9.99011e-13	1.38035e-11					AT1G12200	flavin monooxygenase,T28K15.7,T28K15_7	Flavin-binding monooxygenase family protein	-1.76233	1.44914e-86	5.05026e-84
AT3G54940	AT3G28550	AT1G71380					AT2G39430	F12L6.9,F12L6_9	Disease resistance-responsive (dirigent-like protein) family protein	3.88855	0.000498797	0.00185915					AT4G27450	F27G19.50,F27G19_50	aluminum induced protein with YGL and LRDR motifs	-1.67201	4.67578e-113	3.03426e-110	X
AT4G28520	AT4G27450	AT5G60450					AT1G20530	F5M15.15,F5M15_15	girdin (DUF630 and DUF632)	3.20467	4.64205e-18	1.02654e-16	X				AT1G33970	F12G12.21,F12G12_21	P-loop containing nucleoside triphosphate hydrolases superfamily protein	-1.59935	1.67678e-21	4.8176e-20
AT5G51860	AT1G69890	AT2G25790					AT2G45660	AGAMOUS-like 20,ATSOC1,F17K2.19,MADS-BOX PROTEIN AGL20,SOC1,SUPPRESSOR OF OVEREXPRESSION OF CO 1	AGAMOUS-like 20,ATSOC1,F17K2.19,MADS-BOX PROTEIN AGL20,SOC1,SUPPRESSOR OF OVEREXPRESSION OF CO 1	2.9515	1.05301e-06	6.60775e-06		X			AT2G22860	ATPSK2,phytosulfokine 2 precursor,T20K9.7,T20K9_7	phytosulfokine 2 precursor	-1.57076	9.34663e-11	1.02145e-09	X
AT3G54340	AT1G53430	AT1G14700					AT2G14210	AGAMOUS-like 44,ANR1,ARABIDOPSIS NITRATE REGULATED 1,F15N24.5,F15N24_5	AGAMOUS-like 44	2.57234	2.68649e-78	7.43485e-76		X			AT2G19130	T20K24.15,T20K24_15	S-locus lectin protein kinase family protein	-1.3953	1.64414e-06	9.98314e-06
AT3G11160	AT4G30210	AT1G52030					AT5G59780	ATMYB59,ATMYB59-1,ATMYB59-2,ATMYB59-3,MTH12.19,MTH12_19,myb domain protein 59,MYB DOMAIN PROTEIN 59	myb domain protein 59	2.43731	3.65256e-08	2.86885e-07	X				AT1G10140	F14N23.2,F14N23_2	Uncharacterized conserved protein UCP031279	-1.36833	1.00224e-20	2.74145e-19
AT3G26460	AT1G04040	AT2G33830					AT5G52120	AtPP2-A14,MSG15.5,MSG15_5,phloem protein 2-A14	phloem protein 2-A14	2.07168	0.000881209	0.00310262		X			AT1G07300	F22G5.36,F22G5_36	josephin protein-like protein	-1.34785	1.30726e-06	8.06071e-06
AT1G23160	AT5G23220	AT1G70300					AT1G31040	F17F8.4	PLATZ transcription factor family protein	2.02924	0.00036944	0.00142791		X			AT2G47180	AtGolS1,galactinol synthase 1,T8I13.2	galactinol synthase 1	-1.3445	1.10949e-12	1.52517e-11	X
AT5G44120	AT4G30530	AT2G39330					AT3G61490	NA	Pectin lyase-like superfamily protein	1.97323	0.000358376	0.00139143					AT3G21720	isocitrate lyase	isocitrate lyase	-1.27916	1.98179e-41	1.62153e-39	X	X
AT2G27380	AT5G10050	AT2G43670					AT4G04630	F4H6.15,F4H6_15	senescence regulator (Protein of unknown function%2C DUF584)	1.96832	2.64096e-05	0.000129563					AT2G02710	PAS/LOV PROTEIN,PAS/LOV PROTEIN A,PAS/LOV protein B,PAS/LOV PROTEIN C,PLP,PLPA,PLPC,T20F6.15,T20F6_15	PAS/LOV protein B	-1.23685	0.00129345	0.00435678	X
AT2G30680	AT5G49620	AT4G30830					AT2G01210	F10A8.9,F10A8_9	Leucine-rich repeat protein kinase family protein	1.89709	1.84006e-28	8.26446e-27					AT3G15510	ANAC056,Arabidopsis NAC domain containing protein 56,ATNAC2,NAC domain containing protein 2,NAC domain containing protein 2,NAC-REGULATED SEED MORPHOLOGY 1,NARS1	NAC domain containing protein 2	-1.1906	5.03473e-08	3.85791e-07
AT4G13505	AT5G54810	AT2G22860					AT1G06420	T2D23.12,T2D23_12	DNA ligase-like protein	1.80047	5.16647e-10	5.14978e-09					AT3G14990	AtDJ1A,DJ-1 homolog A,DJ-1a	Class I glutamine amidotransferase-like superfamily protein	-1.17133	5.64303e-39	4.21413e-37
AT4G23670	AT4G02520	AT1G69600					AT3G28500	NA	60S acidic ribosomal protein family	1.71072	1.61415e-09	1.51656e-08					AT1G72430	SAUR78,SMALL AUXIN UPREGULATED RNA 78,T10D10.10,T10D10_10	SAUR78, SAUR-like auxin-responsive protein family	-1.13436	4.40126e-19	1.05647e-17
AT4G36610	AT5G20230	AT1G60590					AT1G54740	T22H22.16,T22H22_16	FANTASTIC four-like protein (DUF3049)	1.66612	0.0159377	0.0390493		X			AT4G31290	AtGGCT2%3B2,F8F16.110,F8F16_110,gamma-glutamyl cyclotransferase 2%3B2,GGCT2%3B2	ChaC-like family protein	-1.06864	9.67935e-32	5.13115e-30
AT2G16005	AT3G44310	AT1G64370					AT2G34190	F13P17.3,F13P17_3	Xanthine/uracil permease family protein	1.50419	2.32917e-10	2.42975e-09					AT1G28330	AtDRM1,DORMANCY-ASSOCIATED PROTEIN 1,dormancy-associated protein-like 1,DRM1,F3H9.1,F3H9_1	dormancy-associated protein-like 1;start_range=.,9934134	-1.06813	3.81216e-22	1.13335e-20	X
AT5G09220	AT1G61820	AT4G29700					AT5G65700	BARELY ANY MERISTEM 1,MPA24.5,MPA24_5	Leucine-rich receptor-like protein kinase family protein	1.45097	2.13389e-69	4.5121e-67					AT4G38540	F20M13.100,F20M13_100	FAD/NAD(P)-binding oxidoreductase family protein	-1.06547	3.16056e-23	1.00132e-21
AT1G30835	AT1G12200	AT3G14990					AT1G10120	CIB4,CRY2-interacting bHLH 4,T27I1.15,T27I1_15	basic helix-loop-helix (bHLH) DNA-binding superfamily protein;start_range=.,3304228	1.44513	3.52071e-19	8.5053e-18					AT3G07350	NA	sulfate/thiosulfate import ATP-binding protein%2C putative (DUF506)	-1.05499	1.05204e-10	1.14244e-09		X
AT3G10000	AT3G44720	AT2G32870					AT2G38620	cyclin-dependent kinase B1%3B2,CYCLIN-DEPENDENT KINASE B1%3B2,T6A23.18,T6A23_18	cyclin-dependent kinase B1%3B2,CYCLIN-DEPENDENT KINASE B1%3B2,T6A23.18,T6A23_18	1.44322	0.000803112	0.00285219					AT2G46510	ABA-inducible BHLH-type transcription factor,ATAIB,F11C10.32,JA-associated MYC2-like 1,JAM1	ABA-inducible BHLH-type transcription factor	-1.02894	5.69868e-09	4.97419e-08
AT4G27150	AT3G47720	AT3G11930					AT2G16270	F16F14.23,F16F14_23	transmembrane protein	1.41324	3.27592e-11	3.77062e-10
AT4G00160	AT2G45220	AT2G14210					AT3G52490	SMAX1-like 3,SMXL3	Double Clp-N motif-containing P-loop nucleoside triphosphate hydrolases superfamily protein	1.40734	4.43938e-24	1.4999e-22		X
AT2G23630	AT4G09875	AT5G59780					AT1G25510	F2J7.6,F2J7_6	Eukaryotic aspartyl protease family protein	1.32778	9.23966e-21	2.53471e-19							9/22 – xylem associated
AT2G38300	AT1G77120	AT4G27450					AT3G03270	T17B22.4,T17B22_4	Adenine nucleotide alpha hydrolases-like superfamily protein	1.31893	8.98224e-05	0.000399048							2/22 – with H3K27
AT3G25260	AT1G26730	AT4G14020					AT3G05690	''nuclear factor Y,ATHAP2B,AtNF-YA2,F18C1.4,F18C1_4,HAP2B,HEME ACTIVATOR PROTEIN (YEAST) HOMOLOG 2B,nuclear factor Y,subunit A2,subunit A2'',UNE8,UNFERTILIZED EMBRYO SAC 8	nuclear factor Y%2C subunit A2	1.25285	1.65214e-09	1.54571e-08
AT5G51870	AT3G54150	AT1G47960					AT4G37250	AP22.22,AP22_22	Leucine-rich repeat protein kinase family protein	1.07242	6.77331e-14	1.04055e-12	X
AT1G03720	AT4G37520	AT4G22212					AT2G38180	F16M14.11,F16M14_11	SGNH hydrolase-type esterase superfamily protein	1.0651	1.64947e-06	1.00101e-05
AT2G05530	AT4G36648	AT1G52400					AT2G26180	IQ-domain 6,T1D16.18,T1D16_18	IQ-domain 6	1.12793	1.54167e-11	1.84208e-10
AT1G02205	AT4G05150	AT1G31040					AT5G45700	MRA19.9,MRA19_9	Haloacid dehalogenase-like hydrolase (HAD) superfamily protein	1.09807	1.17482e-06	7.316e-06
AT2G02080	AT3G27770	AT5G23810					AT4G20430	F9F13.80,F9F13_80	Subtilase family protein	1.0828	2.56432e-11	2.99181e-10
AT3G23140	AT1G25560	AT1G06720					AT4G34220	F10M10.12	Leucine-rich repeat protein kinase family protein	1.02225	1.41845e-06	8.70069e-06
AT5G62210	AT1G59870	AT2G01950
AT4G19810	AT4G20830	AT1G73220
AT5G09855	AT1G57990	AT2G34830							3/33 – xylem associated
AT1G03880	AT4G36990	AT1G06620							8/33 – with H3K27me3
AT5G60780	AT2G37040	AT5G65040
AT1G02340	AT1G53440	AT3G52490
AT5G54370	AT5G40450	AT2G33860
AT5G45200	AT5G04340	AT5G49120
AT4G16545	AT5G19110	AT3G05120
AT1G68850	AT1G69920	AT2G32860
AT1G54540	AT5G13220	AT2G45660
AT5G09520	AT1G76680	AT1G28330
AT1G31710	AT4G33950	AT5G57130
AT1G68480	AT5G10040	AT1G50240
AT4G23370	AT2G23320	AT5G18620
AT2G24430	AT2G40000	AT1G12200
AT1G26310	AT5G61890	AT1G20700
AT4G27140	AT1G30040	AT5G54280
AT5G50915	AT2G24180	AT2G32765
AT2G28490	AT1G19180	AT2G22930
AT2G38390	AT1G78850	AT4G34970
AT4G25140	AT2G29450	AT5G25890
AT5G63590	AT1G33590	AT1G69230
AT5G40420	AT1G69930	AT2G34810
AT1G23090	AT4G34180	AT4G18050
AT2G21100	AT5G39050	AT1G09770
AT5G46370	AT1G76650	AT4G33490
AT2G30210	AT3G01970	AT3G52360
AT5G05290	AT4G32480	AT5G11510
AT1G48130	AT1G33050	AT5G42200
AT2G18880	AT5G03380	AT2G39430
AT5G17700	AT1G74950	AT1G72830
AT3G17520	AT5G07310	AT2G04800
AT5G58910	AT2G26650	AT5G40460
AT5G50470	AT4G33050	AT3G47800
AT1G23730	AT2G45450	AT3G04630
AT1G16905	AT2G15880	AT5G23050
AT1G70680	AT3G53260	AT1G43800
AT3G58190	AT1G51760	AT1G30410
AT4G33610	AT5G37740	AT1G52080
AT1G26820	AT5G19140	AT3G06220
AT2G45190	AT3G22890	AT4G28380
AT1G14120	AT5G10520	AT4G34220
AT4G02780	AT5G13790	AT2G05440
AT5G47450	AT4G36500	AT1G20530
AT2G22630	AT4G13180	AT5G03670
AT1G14580	AT5G63370	AT1G06180
AT1G04660	AT1G74360	AT3G62270
AT3G50400	AT5G54390	AT2G38620
AT2G22510	AT5G05730	AT1G64360
AT2G19660	AT1G19020	AT5G45700
AT1G14940	AT1G12080	AT5G36220
AT3G47295	AT3G24500	AT1G68790
AT3G45080	AT3G53130	AT4G23800
AT4G15210	AT4G11360	AT1G28290
AT1G03710	AT2G38470	AT3G16360
AT1G48070	AT2G34930	AT4G02710
AT5G33432	AT3G48690	AT3G21720
AT3G20760	AT5G13080	AT2G02170
AT3G27650	AT3G48520	AT3G13190
AT5G14130	AT1G80820	AT5G17270
AT1G52050	AT1G54890	AT3G28500
AT3G26120	AT3G44260	AT5G40340
AT3G04320	AT4G17500	AT1G72250
AT1G03840	AT1G37130	AT2G28790
AT5G09480	AT2G30520	AT1G19850
AT2G42610	AT3G52870	AT1G71210
AT1G32560	AT5G46410	AT1G32190
AT5G46880	AT5G54170	AT5G16520
AT1G15550	AT5G47910	AT4G37430
AT1G29090	AT2G41800	AT2G01210
AT1G65483	AT2G30490	AT2G47160
AT5G62420	AT4G29900	AT3G48710
AT5G58860	AT1G45145	AT2G47780
AT2G22750	AT2G22430	AT1G30600
AT4G33450	AT1G06570	AT4G15440
AT1G72570	AT1G66580	AT1G18370
AT5G23260	AT3G03660	AT2G47180
AT1G77520	AT1G72920	AT5G52120
AT1G25250	AT1G43160	AT5G40910
AT1G47980	AT3G17860	AT4G01440
AT3G29580	AT3G52400	AT4G12110
AT4G16030	AT4G01540	AT5G62940
AT4G28410	AT5G48160	AT3G46130
AT4G29020	AT4G38060	AT3G06030
AT1G27860	AT2G38860	AT1G07300
AT5G15800	AT5G58350	AT5G01600
AT1G66950	AT1G78830	AT1G54740
AT1G45201	AT5G49665	AT5G01670
AT4G08040	AT5G27345	AT2G37630
AT3G13760	AT4G40040	AT5G25475
AT4G22230	AT1G74310	AT3G25400
AT2G38920	AT3G21720	AT3G52770
AT1G05450	AT2G14247	AT4G27460
AT1G74460	AT5G21020	AT1G34355
AT1G13420	AT2G06050	AT2G03070
AT5G09530	AT1G50480	AT1G17455
AT4G13985	AT1G09070	AT2G41500
AT3G06220	AT1G14890	AT3G62700
AT4G12870	AT2G18700	AT3G05640
AT1G26680	AT3G16770	AT3G58660
AT5G10170	AT4G27410	AT4G09500
AT2G23960	AT2G18193	AT2G43680
AT2G17770	AT5G58070	AT5G01850
AT5G05270	AT4G13830	AT2G26180
AT5G40320	AT2G31585	AT5G46840
AT3G27884	AT1G20620	AT5G15860
AT1G04220	AT3G14990	AT3G08730
AT5G51490	AT1G25275	AT5G55300
AT1G59790	AT2G38800	AT1G10640
AT3G46810	AT2G39770	AT4G32920
AT2G43480	AT2G27310	AT1G35910
AT2G33850	AT3G15500	AT4G20430
AT3G62210	AT5G22850	AT1G34460
AT2G40370	AT5G41670	AT3G11910
AT5G13930	AT3G48115	AT4G39190
AT2G45135	AT2G30870	AT1G66040
AT1G12010	AT4G04610	AT1G15660
AT1G27030	AT1G78060	AT4G37250
AT1G67260	AT1G73080	AT5G55520
AT3G51420	AT3G04730	AT1G26930
AT3G02310	AT1G09140	AT5G62550
AT5G23190	AT2G38400	AT5G16600
AT4G28940	AT3G11580	AT4G37180
AT2G27990	AT4G16680	AT4G38540
AT2G42170	AT1G08830	AT3G22810
AT1G76210	AT1G80840	AT2G01100
AT2G42840	AT5G40850	AT1G06420
AT3G05150	AT1G65970	AT5G02590
AT3G51600	AT1G70290	AT3G21250
AT2G35770	AT1G72210	AT3G10040
AT5G47500	AT3G25780	AT1G26540
AT2G36100	AT1G32640	AT1G27030
AT2G03200	AT1G22930	AT4G31290
AT5G37690	AT5G01040	AT3G44050
AT5G43120	AT4G25030	AT2G34190
AT4G15390	AT5G58320	AT1G21160
AT1G52827	AT5G41750	AT2G02160
AT3G13540	AT4G21990	AT5G65700
AT3G49690	AT2G41100	AT3G51720
AT2G48140	AT4G32150	AT1G62810
AT5G28510	AT1G29640	AT3G52170
AT4G39410	AT5G19260	AT1G55830
AT3G03341	AT5G59100	AT2G28510
AT5G07475	AT1G08930	AT1G61820
AT4G37810	AT5G49690	AT3G11450
AT3G55240	AT3G54620	AT1G25510
AT1G75240	AT2G06890	AT3G45610
AT3G04330	AT3G28580	AT2G41620
AT1G65050	AT2G15960	AT1G71830
AT2G32690	AT1G66470	AT1G10120
AT5G25290	AT2G15620	AT5G37500
AT2G35637	AT2G47550	AT2G16270
AT3G22620	AT2G34655	AT1G10140
AT4G15960	AT1G73500	AT3G61920
AT3G52740	AT3G45640	AT5G42540
AT3G16370	AT5G62520	AT3G27530
AT1G78370	AT1G80920	AT5G63810
AT5G20740	AT4G21390	AT5G53800
AT2G43840	AT1G28380	AT1G72440
AT4G39330	AT4G18020	AT3G61490
AT3G50230	AT1G67560	AT1G15200
AT5G13170	AT4G24230	AT5G63580
AT2G35380	AT4G31290	AT1G08560
AT1G08500	AT5G51070	AT3G07350
AT5G59320	AT1G17290	AT4G04630
AT4G04890	AT1G15430	AT5G09980
AT5G49152	AT3G49120	AT3G22440
AT5G03760	AT3G12580	AT1G50460
AT5G11540	AT2G42330	AT5G14880
AT1G77525	AT1G27140	AT5G17440
AT5G38020	AT3G18780	AT2G22610
AT1G66320	AT5G49480	AT3G18830
AT3G50720	AT1G33055	AT1G65660
AT1G08090	AT1G76180	AT5G55120
AT2G48130	AT1G23750	AT1G58050
AT3G30725	AT2G15480	AT2G38180
AT2G40220	AT3G06810	AT2G21560
AT5G15725	AT5G38900	AT1G10070
AT5G36870	AT2G36320	AT1G15940
AT1G26558	AT1G03220	AT2G31750
AT5G63580	AT2G01850	AT3G27260
AT3G43890	AT1G58030	AT2G28450
AT5G43690	AT1G25220	AT2G29750
AT1G22910	AT2G39660	AT3G19840
AT4G25850	AT3G57450	AT2G45210
AT5G60530	AT4G22710	AT1G79880
AT3G09110	AT5G19550	AT3G07220
AT5G50010	AT5G14730	AT3G19290
AT5G41040	AT2G27500	AT2G27230
AT4G23020	AT1G62300	AT1G72430
AT2G16630	AT5G13740	AT2G18780
AT5G01675	AT4G37370	AT3G20550
AT2G43880	AT2G24260	AT1G49170
AT1G11600	AT4G01120	AT2G46510
AT1G75900	AT5G49700	AT4G14900
AT2G03020	AT3G07780	AT1G02690
AT4G23590	AT3G44190	AT2G02710
AT3G03500	AT2G47520	AT5G05210
AT2G18370	AT3G25610	AT1G33970
AT3G51240	AT4G12720	AT2G37080
AT3G50640	AT2G27830	AT3G49490
AT1G04150	AT2G24550	AT4G11530
AT3G23800	AT5G13330	AT3G23670
AT5G08640	AT2G18690	AT3G03340
AT1G07520	AT1G55920	AT2G21770
AT1G77160	AT3G13110	AT1G05890
AT4G00390	AT4G24220	AT3G09070
AT1G25450	AT3G54580	AT5G52380
AT1G15760	AT3G23250	AT2G40650
AT3G16470	AT1G08940	AT1G52410
AT1G26220	AT5G12890	AT3G60300
AT4G12980	AT1G60140	AT1G16070
AT1G49110	AT2G30600	AT3G05690
AT5G49800	AT3G55840	AT3G03270
AT2G30370	AT3G52470	AT1G64460
AT1G56430	AT2G17850	AT5G17300
AT2G32275	AT5G63190	AT3G13460
AT1G62360	AT1G72940	AT1G02110
AT4G22235	AT5G22250	AT5G24280
AT5G51470	AT2G15890	AT5G25980
AT1G60680	AT2G16060	AT3G15510
AT1G14240	AT2G37280	AT5G67240
AT3G11165	AT4G26950	AT2G19130
AT1G60270	AT3G09350	AT5G07820
AT5G06090	AT2G29420	AT3G63500
AT1G70210	AT3G10380	AT4G25730
AT3G22060	AT2G32030	AT4G15260
AT2G33880	AT3G57410	AT1G76540
AT5G02540	AT4G36670	AT1G67810
AT4G24340	AT5G06870	AT1G53910
AT5G24570	AT1G34180
AT5G23840	AT1G36370
AT5G62340	AT3G56360
AT2G15090	AT2G36220
AT4G00220	AT1G32230
AT3G47220	AT5G12030
AT4G11550	AT5G44567
AT4G17280	AT1G01820
AT2G38540	AT4G31420
AT1G28080	AT1G09235
AT1G69526	AT2G00340
AT1G06350	AT1G09940
AT1G78170	AT2G45170
AT5G38790	AT2G30140
AT5G25490	AT3G28180
AT3G11430	AT1G74430
AT3G58210	AT5G59820
AT1G71691	AT1G69490
AT4G17030	AT4G06410
AT4G17695	AT2G01422
AT5G62230	AT5G22630
AT5G23810	AT4G19880
AT4G03610	AT5G61210
AT1G51300	AT3G05320
AT1G31950	AT5G49450
AT4G24430	AT3G48450
AT5G47635	AT3G16720
AT3G59930	AT1G14870
AT3G45060	AT4G24570
AT5G23980	AT2G01990
AT5G35940	AT1G58602
AT5G55110	AT5G16110
AT1G70850	AT1G28190
AT2G40520	AT1G55530
AT4G38410	AT3G07360
AT4G29700	AT5G42650
AT5G56620	AT1G53540
AT2G43470	AT5G65207
AT1G05230	AT4G22690
AT5G01870	AT2G41210
AT5G23990	AT4G19420
AT5G25610	AT4G38540
AT4G09160	AT1G14630
AT5G45670	AT5G38850
AT1G52070	AT5G46780
AT1G28010	AT4G29950
AT1G30550	AT2G37130
AT4G34250	AT1G19770
AT3G63350	AT1G13990
AT4G24140	AT5G60120
AT5G16030	AT3G46230
AT3G23860	AT1G18270
AT5G51750	AT2G35930
AT1G48750	AT1G30420
AT3G48230	AT5G53590
AT1G70510	AT1G28330
AT5G14340	AT4G28400
AT4G28840	AT5G13370
AT2G02780	AT1G14370
AT5G60520	AT4G17900
AT1G75920	AT3G30775
AT1G05260	AT3G54990
AT1G08465	AT5G61740
AT2G39430	AT1G14040
AT5G10140	AT1G21830
AT1G54930	AT4G22590
AT3G18550	AT3G10080
AT5G50160	AT1G33970
AT4G26050	AT1G70250
AT2G37380	AT1G28480
AT2G25330	AT2G31880
AT5G20710	AT4G36040
AT1G30760	AT1G08477
DA397_mgp02	AT5G52882
AT5G59990	AT3G60650
AT2G38090	AT1G77760
AT2G18150	AT1G10140
AT5G55340	AT2G30990
AT5G06839	AT4G15120
AT4G00400	AT5G27420
AT5G44550	AT2G05940
AT5G48110	AT1G62290
AT3G15650	AT1G67480
AT1G37140	AT3G03520
AT1G80080	AT3G49570
AT5G63660	AT5G45410
AT2G35640	AT1G20510
AT4G36850	AT1G16030
AT2G40450	AT1G28620
AT1G75880	AT2G01340
AT2G01940	AT3G06500
AT2G03750	AT1G72450
AT3G61930	AT3G10930
AT2G41810	AT1G32960
AT1G07720	AT5G06865
AT3G44960	AT1G13360
AT1G04247	AT5G48570
AT1G67750	AT3G26740
AT1G55740	AT5G17380
AT4G22950	AT4G17840
AT5G28300	AT1G30755
AT5G05890	AT1G51680
AT5G65080	AT3G06470
AT1G21550	AT5G43870
AT3G08770	AT1G69760
AT3G58120	AT2G15760
AT5G57380	AT1G66480
AT2G24070	AT1G05675
AT1G33280	AT3G10020
AT2G43620	AT1G25400
AT4G20140	AT1G47530
AT1G55700	AT3G01520
AT4G22790	AT3G03990
AT1G52855	AT4G12400
AT4G10350	AT1G72430
AT1G61590	AT3G10815
AT1G70990	AT3G04070
AT5G63560	AT1G63750
AT5G17320	AT5G65690
AT3G22360	AT5G18490
AT3G10100	AT2G01670
AT4G19030	AT2G34340
AT4G31760	AT1G76520
AT3G22410	AT1G02750
AT3G22600	AT2G18210
AT3G62380	AT3G19580
AT5G13400	AT5G57035
AT2G43535	AT1G34300
AT1G23340	AT3G19390
AT4G34419	AT1G67090
AT2G32300	AT1G60030
AT3G02590	AT5G46470
AT4G12545	AT1G21770
AT2G28810	AT1G67105
AT5G39080	AT3G59350
AT1G26450	AT1G23710
AT5G07180	AT4G38780
AT1G58310	AT3G29810
AT4G01460	AT2G32020
AT1G50090	AT5G42830
AT2G24645	AT4G10340
AT1G49430	AT4G32940
AT4G37160	AT4G00330
AT5G19730	AT1G21120
AT5G14410	AT1G65610
AT4G16240	AT1G23800
AT4G24130	AT5G16370
AT1G26515	AT2G42280
AT5G45210	AT2G42890
AT3G46800	AT3G11840
AT1G59670	AT3G62260
AT5G41070	AT2G41130
AT3G21530	AT1G56710
AT3G44540	AT5G20250
AT2G41470	AT3G21690
AT3G21260	AT3G02790
AT4G18740	AT2G37750
AT4G37340	AT1G07400
AT3G61680	AT1G12520
AT5G38010	AT4G24380
AT2G37880	AT2G01430
AT3G25710	AT5G49680
AT3G63430	AT1G08800
AT3G47210	AT1G12140
AT2G43610	AT4G14370
AT2G44290	AT5G00585
AT5G52620	AT5G57220
AT1G22090	AT3G46110
AT3G22840	AT1G69310
AT3G56220	AT5G47220
AT1G03445	AT2G47560
AT1G52290	AT2G42270
AT4G25410	AT1G21680
AT2G23010	AT1G21130
AT4G36430	AT3G56940
AT2G39310	AT1G80180
AT4G33420	AT3G16910
AT3G52910	AT4G33980
AT1G50060	AT5G50130
AT1G29740	AT1G56240
AT4G24510	AT3G04420
AT1G76720	AT1G15040
AT2G43590	AT4G02770
AT1G34670	AT5G65110
AT3G02500	AT3G02140
AT1G22690	AT1G76070
AT2G27770	AT4G01360
AT1G02430	AT5G13190
AT5G61412	AT1G10540
AT4G22110	AT1G07240
AT2G02000	AT1G53580
AT1G20530	AT2G22880
AT5G42180	AT1G22985
AT2G42140	AT1G35720
AT3G55370	AT1G65730
AT4G25310	AT2G46070
AT5G47600	AT2G15695
AT2G17080	AT1G48490
AT3G60870	AT2G36270
AT5G33390	AT1G32350
AT1G72100	AT5G05600
AT5G60910	AT2G22870
AT2G39530	AT4G22217
AT5G23170	AT4G23270
AT2G05540	AT1G29290
AT1G64670	AT1G66700
AT5G45650	AT1G67220
AT3G01840	AT1G45474
AT5G17810	AT5G46110
AT5G04200	AT3G23790
AT1G02940	AT5G32481
AT1G09005	AT5G42930
AT5G40040	AT5G37070
AT1G77950	AT1G72510
AT3G32980	AT4G39675
AT5G22355	AT5G03230
AT5G10130	AT1G60940
AT4G25090	AT1G12950
AT4G17970	AT4G29440
AT1G24470	AT4G29670
AT4G23030	AT2G18060
AT1G49490	AT1G79450
AT3G54600	AT5G45110
AT5G39820	AT3G06850
AT1G68570	AT2G01029
AT3G14510	AT3G50260
AT4G25860	AT5G02290
AT4G37410	AT5G03860
AT1G08955	AT1G14640
AT1G49860	AT4G09460
AT3G24540	AT4G22530
AT1G23010	AT4G21830
AT5G57620	AT5G11110
AT4G22810	AT4G20860
AT1G68530	AT2G34070
AT1G18880	AT5G35370
AT4G26790	AT2G30550
AT2G20080	AT2G30250
AT2G12462	AT5G06860
AT5G23940	AT4G04620
AT5G67280	AT3G54140
AT4G22610	AT4G14680
AT4G01770	AT5G52750
AT1G06930	AT1G29970
AT2G26250	AT5G57660
AT4G11290	AT5G52640
AT3G02410	AT2G36770
AT3G16490	AT4G11170
AT1G74650	AT2G16586
AT5G47920	AT4G02845
AT4G25400	AT1G55450
AT5G62470	AT1G72360
AT1G80100	AT5G05440
AT5G51780	AT3G30843
AT2G07680	AT2G01818
AT1G44970	AT2G01037
AT4G23600	AT4G11850
AT2G02130	AT1G76700
AT5G65070	AT3G19660
AT1G13670	AT1G27290
AT1G53700	AT1G55525
AT3G17530	AT5G19100
AT1G29670	AT2G32340
AT2G22620	AT5G03240
AT2G45660	AT4G14465
AT4G15500	AT3G02840
AT1G13620	AT1G21010
AT3G47040	AT1G31290
AT4G11910	AT1G75220
AT1G01600	AT1G77110
AT4G33220	AT2G20560
AT1G28610	AT5G45990
AT1G23000	AT2G40330
AT1G02390	AT1G13340
AT2G44910	AT1G29930
AT1G70080	AT1G06650
AT3G19184	AT3G18690
AT4G38650	AT3G55720
AT1G78580	AT2G35730
AT1G72140	AT2G17820
AT2G34180	AT5G53970
AT4G01950	AT4G25070
AT2G28680	AT5G13200
AT3G53800	AT5G21280
AT4G38770	AT1G60740
AT3G08375	AT1G19380
AT3G29250	AT2G17845
AT1G50130	AT1G62770
AT3G53840	AT4G13820
AT5G40942	AT2G47180
AT1G01610	AT5G18065
AT4G21750	AT5G46230
AT3G12730	AT5G16010
AT1G46552	AT1G05340
AT3G53720	AT1G23720
AT1G08440	AT5G58120
AT3G45260	AT1G17380
AT3G50200	AT2G37150
AT4G25960	AT2G04190
AT1G06640	AT2G18670
AT3G28230	AT4G11280
AT3G52780	AT1G05320
AT1G61255	AT5G01815
AT2G01880	AT4G37610
AT4G24540	AT5G53830
AT4G12550	AT3G44630
AT2G16380	AT2G41380
AT5G48900	AT1G69252
AT3G03650	AT3G04640
AT1G21460	AT3G21352
AT3G12090	AT3G52430
AT1G66800	AT1G33030
AT4G30450	AT2G46220
AT3G20470	AT5G61590
AT2G32830	AT3G43430
AT2G36307	AT5G04235
AT4G23500	AT1G77920
AT2G36570	AT2G26040
AT4G14640	AT4G23550
AT2G28900	AT1G07000
AT2G29330	AT1G78290
AT5G56250	AT3G61190
AT5G04970	AT2G34420
AT5G03510	AT2G41480
AT2G40900	AT3G26220
AT5G16190	AT1G69450
AT5G20270	AT3G16150
AT5G55650	AT5G21960
AT4G12030	AT1G79180
AT1G17840	AT5G12880
AT5G15970	AT1G21590
AT1G51030	AT1G13520
AT1G56210	AT3G14050
AT3G25790	AT3G06490
AT5G39220	AT3G28920
AT2G47920	AT3G15770
AT3G28330	AT1G76780
AT1G32240	AT1G04647
AT3G59120	AT3G59750
AT4G17215	AT5G14120
AT3G50840	AT5G22300
AT3G12977	AT2G46710
AT4G15765	AT5G02780
AT3G03530	AT4G25170
AT3G24310	AT5G22460
AT3G54450	AT4G13235
AT5G21150	AT4G18950
AT1G62710	AT1G03550
AT2G38170	AT1G78670
AT1G49960	AT5G12170
AT2G45180	AT5G52570
AT5G51500	AT2G44460
AT5G22200	AT3G26080
AT1G79840	AT5G51060
AT4G37850	AT4G28350
AT3G15534	AT5G11650
AT5G07990	AT5G51465
AT4G22390	AT1G69720
AT4G24670	AT4G35380
AT4G21620	AT5G26340
AT2G39820	AT2G25735
AT4G36620	AT1G67050
AT3G14380	AT3G51890
AT5G65230	AT1G14540
AT3G20940	AT2G46240
AT2G35820	AT5G03890
AT2G23100	AT1G01770
AT3G45780	AT3G02875
AT2G16990	AT1G31540
AT5G05060	AT2G31680
AT4G34600	AT1G21220
AT5G40630	AT1G67330
AT2G14210	AT3G62150
AT1G78260	AT3G00680
AT5G24920	AT1G66160
AT3G09160	AT3G61470
AT3G13950	AT1G74470
AT4G30650	AT4G17250
AT3G15250	AT1G72520
AT2G21050	AT1G22610
AT5G38700	AT1G61810
AT5G67550	AT2G22860
AT1G13400	AT4G26200
AT5G06330	AT3G43315
AT5G47950	AT2G35710
AT1G72850	AT2G32210
AT5G07800	AT3G07350
AT5G52390	AT1G10070
AT4G13560	AT3G06020
AT2G03980	AT5G07440
AT5G44585	AT1G05575
AT3G59340	AT5G49870
AT1G06080	AT1G01010
AT5G51790	AT1G52342
AT3G62570	AT2G42360
AT4G29800	AT5G64750
AT2G01530	AT5G36220
AT2G41330	AT5G57780
AT5G07040	AT2G32660
AT5G60890	AT4G17100
AT3G20640	AT2G17705
AT3G63160	AT2G22560
AT4G28150	AT3G26650
AT2G41312	AT5G56970
AT5G56200	AT5G48850
AT1G19790	AT1G63950
AT3G14517	AT5G16350
AT1G07180	AT3G55880
AT5G02180	AT5G52450
AT2G28930	AT5G13630
AT5G63140	AT5G17050
AT3G10600	AT5G52900
AT2G38530	AT4G05010
AT5G57800	AT2G46620
AT5G43290	AT1G67400
AT3G44550	AT5G07680
AT3G09922	AT4G29220
AT3G16410	AT2G44370
AT3G47760	AT1G20690
AT3G21760	AT1G11100
AT3G28650	AT3G45095
AT2G29320	AT2G43510
AT3G21090	AT2G44578
AT3G02480	AT5G12020
AT1G65490	AT3G50820
AT5G59780	AT3G20340
AT3G17050	AT5G54165
AT5G62960	AT4G22570
AT3G26610	AT1G59590
AT5G18560	AT1G58420
AT4G30110	AT3G19615
AT2G31920	AT2G34910
AT5G17340	AT1G02400
AT5G02580	AT1G67920
AT5G42580	AT1G78050
AT1G03790	AT3G14700
AT3G18960	AT3G56200
AT1G58270	AT2G17036
AT1G20010	AT1G36920
AT2G21187	AT1G07128
AT2G40260	AT5G50720
AT4G02360	AT4G33565
AT5G44390	AT1G19660
AT5G57400	AT1G05950
AT1G07933	AT1G28680
AT1G55260	AT4G16447
AT1G45100	AT5G06845
AT1G03010	AT1G58180
AT1G66190	AT4G16900
AT3G50770	AT5G02460
AT5G12420	AT3G50130
AT2G24580	AT4G12735
AT4G00360	AT5G51480
AT1G20030	AT4G37030
AT3G52820	AT3G05360
AT2G40470	AT1G54050
AT5G11920	AT4G01010
AT4G36880	AT5G09720
AT1G12260	AT2G29740
AT4G37450	AT5G63350
AT5G64570	AT1G61360
AT3G26520	AT3G17609
AT1G79760	AT1G33817
AT5G57770	AT5G12340
AT1G72590	AT2G46510
AT1G78860	AT1G44446
AT3G43720	AT1G26380
AT5G13250	AT5G38310
AT1G29660	AT1G02380
AT1G61750	AT1G09740
AT5G15960	AT2G20562
AT1G15330	AT3G13910
AT2G27360	AT2G47400
AT1G34640	AT1G26945
AT5G51310	AT4G03280
AT5G14750	AT3G47340
AT1G60570	AT3G29000
AT4G38080	AT1G17420
AT3G25080	AT4G10250
AT5G26230	AT3G16140
AT3G06840	AT2G29060
AT5G23920	AT1G12040
AT1G07640	AT1G67980
AT1G28660	AT4G20780
AT1G69780	AT1G41835
AT1G14080	AT1G47510
AT3G30350	AT4G15530
AT4G32780	AT2G31900
AT1G17640	AT1G55152
AT1G04610	AT1G63210
AT4G22160	AT3G29650
AT1G06475	AT4G35110
AT4G38620	AT2G29480
AT2G47460	AT3G47710
AT3G47360	AT5G57510
AT1G33750	AT1G08920
AT2G41990	AT3G03870
AT5G50200	AT1G61520
AT1G01120	AT1G70700
AT3G16400	AT1G09575
AT2G24610	AT3G09405
AT1G09650	AT1G11330
AT1G30080	AT4G17980
AT2G20620	AT5G56510
AT4G34320	AT2G40095
AT1G48500	AT3G25900
AT5G44050	AT2G18450
AT4G18390	AT1G73860
AT5G23480	AT4G21920
AT1G76110	AT3G07365
AT4G25260	AT1G54330
AT3G12820	AT5G66650
AT2G37025	AT3G48180
AT2G35310	AT5G25250
AT1G09985	AT5G64905
AT1G76020	AT1G04183
AT5G66460	AT3G56000
AT4G00820	AT3G15510
AT3G03450	AT5G44020
AT3G02245	AT2G39420
AT3G48490	AT3G05165
AT3G59680	AT5G08240
AT2G06020	AT4G16870
AT5G10100	AT3G23060
AT3G14280	AT4G39070
AT2G32770	AT5G53820
AT1G66420	AT3G43930
AT3G56100	AT4G30490
AT1G02300	AT1G43060
AT3G12610	AT5G67080
AT2G47010	AT4G21320
AT1G02530	AT1G67900
AT2G28630	AT3G26700
AT4G29690	AT3G19150
AT5G66560	AT1G53790
AT3G48280	AT1G71520
AT1G28670	AT3G48990
AT3G12060	AT2G18680
AT5G22940	AT5G56100
AT4G08015	AT4G12800
AT2G17280	AT2G01028
AT1G44800	AT1G17750
AT2G02840	AT3G44400
AT1G65450	AT5G27320
AT4G08535	AT2G39730
AT3G48260	AT2G26740
AT3G24300	AT1G25370
AT5G62165	AT4G04640
AT2G34170	AT1G80450
AT1G56320	AT2G29340
AT4G30420	AT1G20340
AT1G16150	AT2G29500
AT1G10400	AT4G18010
AT1G12860	AT2G29720
AT1G72240	AT3G56410
AT1G77530	AT5G55970
AT3G04960	AT1G08050
AT2G22800	AT5G13150
AT2G44480	AT2G39705
AT4G15920	AT1G68390
AT2G21830	AT4G13110
AT2G39830	AT1G02610
AT1G05135	AT3G19990
AT5G20045	AT1G33813
AT5G42590	AT3G09925
AT4G37740	AT2G19890
AT3G57010	AT2G26380
AT5G62170	AT1G10090
AT3G13175	AT2G08340
AT3G56350	AT1G63350
AT5G45850	AT3G11280
AT5G50260	AT5G06630
AT1G76130	AT3G55970
AT5G15600	AT2G47190
AT3G57110	AT3G27415
AT3G25290	AT1G23440
AT5G54030	AT3G29240
AT2G25940	AT3G26510
AT4G03585	AT1G55000
AT5G17090	AT2G27389
AT3G14450	AT1G11540
AT1G65250	AT1G60730
AT2G28720	AT1G06680
AT3G50300	AT2G37970
AT1G75710	AT5G27280
AT2G31790	AT5G66900
AT1G36940	AT5G18780
AT5G65280	AT1G07300
AT3G44220	AT3G21080
AT3G07340	AT2G15780
AT5G52120	AT5G27220
AT1G29270	AT3G52450
AT3G47030	AT1G67740
AT3G16390	AT3G26690
AT5G56910	AT2G19130
AT1G16060	AT4G10920
AT5G04980	AT5G01100
AT3G17640	AT4G23340
AT5G59050	AT4G17370
AT5G50300	AT1G74000
AT4G13990	AT3G52520
AT4G39590	AT5G61120
AT1G15210	AT3G19370
AT3G58780	AT1G80380
AT5G02190	AT1G32928
AT1G27950	AT5G58670
AT1G56720	AT5G05500
AT1G31040	AT4G15610
AT5G03390	AT2G02320
AT4G01240	AT3G06420
AT2G04680	AT5G45060
AT2G37170	AT5G26930
AT2G18620	AT1G41797
AT5G06270	AT5G24120
AT3G22400	AT4G37900
AT4G30845	AT2G30570
AT5G38780	AT1G19610
AT5G23860	AT1G72150
AT1G51500	AT4G37290
AT5G56810	AT5G58650
AT5G62840	AT4G19370
AT5G25470	AT1G71697
AT1G80650	AT5G07280
AT1G22460	AT4G36950
AT5G14870	AT2G13547
AT5G16770	AT4G34131
AT1G09905	AT4G18205
AT4G02160	AT1G56500
AT3G51400	AT5G58330
AT1G20490	AT1G02920
AT3G12110	AT1G61560
AT3G61490	AT1G73066
AT2G20180	AT1G36922
AT2G36400	AT5G01830
AT4G04630	AT4G40090
AT4G39800	AT1G23550
AT3G49820	AT2G01540
AT4G14440	AT2G24850
AT2G28605	AT4G05745
AT4G12880	AT2G22690
AT1G78960	AT5G40720
AT4G20920	AT2G24980
AT3G58865	AT1G23460
AT1G33080	AT3G22460
AT5G12940	AT2G04040
AT2G36830	AT1G30720
AT1G55380	AT3G25240
AT1G33540	AT4G05180
AT5G05090	AT1G08825
AT3G15670	AT1G30660
AT5G49630	AT1G27565
AT2G02850	AT2G37240
AT1G69523	AT5G46330
AT3G55120	AT5G04470
AT1G17200	AT4G35770
AT5G09275	AT5G43570
AT1G68825	AT2G04120
AT4G16480	AT4G37310
AT4G11400	AT4G06588
AT5G54230	AT5G62150
AT5G18460	AT1G64660
AT5G37980	AT1G70460
AT5G58500	AT2G05910
AT4G25110	AT5G66610
AT5G63410	AT4G33150
AT5G48940	AT1G79310
AT4G36220	AT3G16530
AT1G53260	AT1G23450
AT5G61250	AT2G30010
AT3G27070	AT4G18340
AT5G65790	AT5G39785
AT3G12970	AT1G31880
AT1G02770	AT3G13100
AT2G01210	AT5G10210
AT3G46700	AT5G64510
AT1G31400	AT5G54400
AT5G57240	AT1G72900
AT3G56710	AT3G21320
AT2G20100	AT4G11650
AT1G68130	AT1G74670
AT5G16560	AT4G37530
AT3G51960	AT3G61060
AT4G18501	AT1G32170
AT5G18930	AT2G01024
AT2G21185	AT1G03620
AT1G08430	AT3G01990
AT4G29720	AT4G10220
AT1G55650	AT5G36160
AT5G66440	AT5G23230
AT5G59920	AT4G20070
AT1G71200	AT5G61820
AT2G37710	AT3G30580
AT2G08000	AT2G19900
AT3G23450	AT1G32520
AT3G06390	AT5G27845
AT4G25790	AT4G01895
AT3G23290	AT1G30135
AT5G10580	AT4G24000
AT5G58280	AT3G54510
AT3G46170	AT1G34510
AT4G11880	AT5G61090
AT2G18120	AT3G04010
AT3G63450	AT3G62680
AT1G02580	AT1G09950
AT3G63300	AT1G19330
AT1G78340	AT5G51390
AT5G50120	AT5G14780
AT1G05440	AT2G20670
AT1G15002	AT1G66600
AT1G09495	AT1G55510
AT3G55310	AT1G31330
AT3G51230	AT4G08555
AT2G47930	AT5G38200
AT4G03905	AT1G60750
AT2G21590	AT3G04060
AT5G50150	AT3G49790
AT4G00380	AT3G10450
AT4G00770	AT2G28850
AT5G43270	AT1G11925
AT5G56320	AT1G69800
AT4G14650	AT3G50810
AT5G35670	AT1G13300
AT5G40140	AT3G16340
AT5G40090	AT4G02270
AT4G24080	AT1G21670
AT3G61970	AT5G66040
AT5G16170	AT1G61610
AT2G46150	AT3G12700
AT2G22170	AT5G43580
AT5G57685	AT2G07660
AT5G09815	AT1G75000
AT4G29270	AT3G47875
AT1G06420	AT1G01480
AT3G50440	AT1G32470
AT3G59940	AT5G02620
AT1G16445	AT1G52565
AT3G25560	AT1G71530
AT3G57160	AT1G10585
AT3G22880	AT1G78410
AT2G27000	AT1G79040
AT1G72970	AT1G09025
AT3G62280	AT4G37710
AT2G15030	AT4G27290
AT1G75780	AT3G22860
AT2G26910	AT1G06963
AT1G21340	AT5G58680
AT2G22810	AT3G06955
AT5G62280	AT2G02230
AT3G56730	AT1G49530
AT4G23680	AT5G24660
AT1G79960	AT2G42760
AT3G02170	AT1G68450
AT3G23560	AT2G36120
AT5G43760	AT2G13130
AT2G03970	AT5G41800
AT1G08650	AT5G49080
AT3G27475	AT4G03750
AT5G58150	AT2G01320
AT5G38030	AT1G15960
AT1G51790	AT3G26500
AT5G39493	AT1G72960
AT5G65683	AT3G50650
AT5G44460	AT5G46270
AT5G26790	AT5G48930
AT4G27710	AT3G48020
AT4G36250	AT5G35912
AT4G35390	AT5G57625
AT5G14920	AT1G67650
AT4G35030	AT5G49420
AT1G01030	AT5G40690
AT1G24130	AT3G44480
AT5G11160	AT5G42010
AT3G08885	AT4G08111
AT3G44770	AT3G13450
AT3G48550	AT3G16520
AT1G22370	AT2G44780
AT1G48600	AT2G29630
AT2G32550	AT1G36630
AT1G17180	AT1G79510
AT1G47590	AT1G55673
AT5G05790	AT5G27230
AT1G11220	AT1G62180
AT3G08570	AT1G36620
AT3G28500	AT5G44820
AT4G21590	AT5G43260
AT4G22470	AT1G70920
AT1G23760	AT5G35190
AT2G11810	AT1G20630
AT4G01580	AT5G06640
AT1G35610	AT5G54080
AT4G14120	AT5G17820
AT2G17270	AT1G68620
AT5G19560	AT3G23085
AT1G73850	AT1G10610
AT1G23020	AT5G14180
AT1G14350	AT3G17690
ArthCp013	AT5G14370
AT1G28570	AT2G27430
AT4G30400	AT3G05155
AT1G70560	AT3G29660
AT1G32860	AT4G04310
AT5G01420	AT5G51580
AT2G23690	AT2G33230
AT2G39980	AT5G00560
AT3G13600	AT2G38340
AT2G45340	AT3G45300
AT2G24700	AT1G69935
AT5G45460	AT5G49305
AT5G10230	AT4G16690
AT3G11050	AT1G56650
AT5G03820	AT1G14780
AT3G14020	AT2G08730
AT2G24190	AT2G34500
AT1G54740	AT5G43420
AT1G06310	AT5G64240
AT4G18960	AT5G48780
AT3G21351	AT1G56550
AT5G27200	AT3G60120
AT2G23600	AT1G21210
AT1G04680	AT2G15040
AT3G48460	AT5G07580
AT1G23050	AT3G19553
AT3G02110	AT1G54970
AT5G11930	AT4G37990
AT3G12750	AT1G68290
AT4G14130	AT1G21260
AT4G20730	AT3G49780
AT3G02610	AT5G60142
AT5G38100	AT4G21865
AT1G09080	AT2G38240
AT2G45480	AT2G29940
AT5G52030	AT5G16970
AT3G57180	AT4G23450
AT3G59570	AT2G40200
AT2G47240	AT3G52530
AT5G66390	AT1G11210
AT1G30750	AT5G11140
AT3G13437	AT4G27740
ArthCp022	AT1G30870
AT3G26744	AT4G40080
AT2G20825	AT5G65600
AT4G31910	AT5G14700
AT2G04500	AT1G72760
AT1G68460	AT3G26210
AT4G30170	AT1G78070
AT5G13700	AT4G35440
AT1G29860	AT1G51620
AT1G53060	AT5G07325
AT3G13810	AT3G17040
AT5G23780	AT5G57530
AT2G39710	AT5G22270
AT3G27020	AT2G46430
AT4G03275	AT1G69880
AT2G20515	AT1G62510
AT3G01220	AT3G14710
AT5G67520	AT1G06573
AT2G02070	AT1G71500
AT4G14780	AT1G01750
AT3G47200	AT4G14450
AT5G19740	AT2G05280
AT1G27620	AT1G29910
AT5G48360	AT5G51110
AT2G48080	AT5G25450
AT1G76790	AT1G48930
AT3G15353	AT3G53230
AT3G21510	AT1G69050
AT1G15772	AT1G12630
AT2G36690	AT1G29465
AT1G15290	AT2G10780
AT4G35290	AT3G26170
AT5G36260	AT5G05300
AT2G27010	AT1G74870
AT4G28190	AT2G09420
AT3G62610	AT4G15270
AT3G60520	AT2G19310
AT5G66800	AT1G46480
AT2G14860	AT2G25297
AT3G06130	AT2G37670
AT1G22990	AT4G20110
AT4G36740	AT5G64190
AT5G18660	AT3G13900
AT2G14220	AT3G05170
AT2G18380	AT1G30740
AT2G38380	AT1G63450
AT4G38340	AT1G13090
AT1G49005	AT2G33160
AT5G24275	AT3G52460
AT1G69080	AT1G57650
AT3G26570	AT2G02710
AT4G12170	AT1G63530
AT1G23935	AT2G09640
AT1G17235	AT5G45500
AT3G59480	AT4G20362
AT1G25530	AT4G00970
AT2G38110	AT2G29470
AT4G34760	AT1G30935
AT1G02260	AT1G07600
AT4G19680	AT4G28460
AT4G38300	AT4G30570
AT1G75110	AT5G24316
AT3G14310	AT1G08115
AT4G01525	AT3G04720
AT3G63200	AT5G15850
AT5G06665	AT4G03510
AT1G11170	AT4G21840
AT3G19500	AT1G05213
AT3G23430	AT5G04960
AT1G07985	AT5G02600
AT4G24150	AT4G09880
AT5G14020	AT4G09130
AT3G02010	AT4G19975
AT4G03010	AT1G35735
AT1G19750	AT1G55670
AT1G77580	AT1G16530
AT4G40045	AT3G01680
AT5G01540	AT1G33100
AT3G23880	AT1G60000
AT1G52910	AT4G01870
AT1G46768	AT4G12310
AT3G49750	AT1G54780
AT5G20280	AT2G26500
AT3G16300	AT5G23730
AT5G43240	AT3G25870
AT1G07270	AT1G56250
AT1G20823	AT2G03330
AT3G54770	AT3G44860
AT1G18180	AT3G30842
AT5G48880	AT5G05530
AT1G51405	AT4G26120
AT3G06868	AT2G19330
AT2G34190	AT2G03975
AT3G57020	AT4G10120
AT4G39370	AT5G15890
AT2G45150	AT3G60415
AT5G65030	AT1G49320
AT2G01420	AT5G23155
AT1G69630	AT5G22570
AT1G09600	AT5G61350
AT1G13080	AT1G47920
AT1G51800	AT1G73260
AT2G22650	AT5G48410
AT2G41170	AT1G52820
AT3G24810	AT1G76560
AT3G06600	AT3G18560
AT1G44830	AT1G76640
AT3G62320	AT2G33480
AT2G04020	AT1G01810
AT1G33170	AT2G01610
AT5G49150	AT5G22920
AT5G18690	AT2G30400
AT5G60400	AT4G22666
AT4G30610	AT5G22410
AT3G09190	AT4G08680
AT5G11530	AT2G22426
AT1G01110	AT1G75280
AT3G07000	AT3G43833
AT2G13550	AT4G34830
AT4G35900	AT4G08400
AT1G64110	AT3G19620
AT4G03935	AT1G60110
AT5G20640	AT1G72660
AT5G09820	AT2G47540
AT2G32100	AT5G36907
AT2G20480	AT4G21280
AT1G49475	AT2G46690
AT3G15680	AT1G24210
AT4G10640	AT3G04000
AT1G18100	AT4G06746
AT5G11020	AT5G61490
AT1G75830	AT4G18640
AT3G29300	AT5G42900
AT5G61810	AT1G10155
AT3G05470	AT1G15820
AT1G65370	AT5G39760
AT1G28070	AT1G20350
AT1G53860	AT3G03440
AT2G39560	AT5G47560
AT1G06490	AT4G23890
AT3G54400	AT2G00820
AT3G22970	AT1G50745
AT5G65700	AT3G13277
AT5G25380	AT2G36650
AT5G11870	AT4G23250
AT3G47600	AT1G26218
AT1G10120	AT4G39030
AT2G38620	AT4G18780
AT4G35720	AT5G35575
DA397_mgp19	AT3G57740
AT1G70550	AT5G21120
AT2G23620	AT5G57540
AT5G37072	AT5G14330
AT2G02990	AT5G65870
AT3G18710	AT5G15190
AT5G07060	AT1G62000
AT5G14570	AT1G77990
AT4G10370	AT1G16360
AT3G54220	AT2G42350
AT1G53070	AT3G07555
AT1G01580	AT2G37330
AT5G22500	AT5G44870
AT4G03965	AT4G27670
AT5G58900	AT5G56870
AT1G33480	AT3G60490
AT5G64120	AT5G48412
AT3G59420	AT4G04760
AT5G63850	AT1G69240
AT1G22430	AT3G55210
AT1G01570	AT1G55020
AT2G46420	AT2G38210
AT2G36490	AT3G01205
AT2G16270	AT4G36770
AT5G42630	AT1G07040
AT5G19340	AT2G45360
AT1G09380	AT4G00460
AT3G52490	AT3G15450
AT4G33900	AT1G71930
AT5G16850	AT4G34380
AT1G21320	AT3G21790
AT1G16930	AT1G36622
AT3G22800	AT1G55580
AT4G14040	AT3G15518
AT3G24770	AT1G71690
AT1G66250	AT3G26085
AT5G47900	AT2G02120
AT1G16630	AT3G10320
AT4G11540	AT1G11530
AT3G10660	AT1G11410
AT4G32200	AT4G39670
AT1G66140	AT3G54590
AT1G68560	AT5G66670
AT5G13060	AT2G03530
AT5G14960	AT1G30380
AT1G54840	AT2G37290
AT3G22830	AT4G03315
AT5G43020	AT3G21780
AT1G79780	AT2G26330
AT1G17140	AT1G55560
AT1G22740	AT1G30370
AT3G11210	AT1G14550
AT3G51060	AT3G56630
AT1G74150	AT4G03330
AT5G66080	AT3G23230
AT5G03150	AT3G60140
AT1G62870	AT1G62840
AT4G18375	AT5G49301
AT4G28290	AT3G01202
AT4G33120	AT2G41690
AT4G34980	AT1G70430
AT4G11610	AT5G43640
AT5G09300	AT2G12190
AT4G34880	AT1G72200
AT3G45310	AT1G04933
AT2G14820	AT3G11020
AT4G13100	AT1G12940
AT1G54010	AT1G02220
AT5G56220	AT5G15840
AT1G55420	AT2G35550
AT1G54385	AT1G71280
AT3G50750	AT2G01034
AT3G51410	AT1G03820
AT1G16310	AT1G08537
AT1G71960	AT5G37750
AT3G18715	AT1G65810
AT5G47550	AT1G05783
AT1G70860	AT1G72680
AT5G58300	AT5G67180
AT2G42440	AT1G35320
ArthCp014	AT4G31408
AT4G16810	AT1G56242
AT2G41475	AT5G66790
AT2G23610	AT2G29150
AT2G24300
AT5G03435
AT1G14820
AT2G39210
AT1G64170
AT2G45410
AT2G35760
AT1G04020
AT3G49360
AT3G55760
AT2G20720
AT4G08780
AT4G24530
AT1G25510
AT2G41290
AT2G43465
AT1G79060
AT1G56580
AT3G49170
AT4G37630
AT3G03270
AT3G49380
AT2G18196
AT4G25600
AT5G20700
AT5G45920
AT3G06990
AT5G44260
AT4G23515
AT2G04160
AT2G34670
AT1G68430
AT5G52220
AT3G13170
AT3G12410
AT5G42030
AT1G72310
AT4G38320
AT5G67200
AT5G25880
AT1G75600
AT1G52750
AT3G09730
AT5G60760
AT3G17790
AT3G47860
AT1G10750
AT5G06510
AT5G66280
AT3G47400
AT2G05380
AT4G12050
AT1G05640
AT1G07280
AT4G13420
AT1G80050
AT5G63650
AT4G27660
AT2G15400
AT5G64572
AT3G12870
AT1G27020
AT3G24150
AT3G04530
AT5G47440
AT1G05210
AT1G04760
AT1G10850
AT5G21482
AT1G04520
AT2G32500
AT4G01750
AT1G54410
AT3G14190
AT4G13840
AT2G33260
AT4G20390
AT4G17380
AT5G03870
AT4G11140
AT2G42730
AT3G51470
AT1G55600
AT4G14750
AT1G80690
AT4G20270
AT4G24790
AT1G67590
AT3G56290
AT5G67440
AT3G09035
AT2G28140
AT3G16430
AT2G23970
AT3G05690
AT2G36890
AT3G26050
AT5G61930
AT2G34510
AT2G03505
AT5G40030
AT5G04840
AT2G26700
AT4G26960
AT3G23530
AT3G22760
AT4G00110
AT4G31250
AT2G22140
AT2G37440
AT5G17780
AT4G24050
AT5G63970
AT2G04480
AT5G17520
AT3G57830
AT1G51010
AT2G32010
AT5G62430
AT4G30660
AT1G58330
AT3G30300
AT5G43380
AT5G15580
AT3G63210
AT3G48610
AT2G45590
AT4G29260
AT1G64220
AT4G33160
AT5G24900
AT5G09950
AT1G58520
AT2G37960
AT4G17460
AT3G61610
AT1G07290
AT1G73160
AT1G51170
AT3G24520
AT1G24090
AT4G09020
AT3G30180
AT3G63240
AT4G29210
AT2G45720
AT3G51290
AT1G72180
AT2G38070
AT4G32540
AT5G62580
AT5G63160
AT5G48560
AT1G05630
AT5G44600
AT1G07610
AT3G50190
AT3G27580
AT4G36240
AT3G55360
AT2G31070
AT3G45010
AT1G11160
AT1G61310
AT4G01200
AT5G40150
AT5G46740
AT2G26870
AT5G06940
AT2G46780
AT2G20680
AT1G02720
AT4G10560
AT5G12950
AT4G24780
AT3G14370
AT5G44210
AT5G17010
AT2G30380
AT1G28310
AT4G20940
AT1G66430
AT5G08020
AT3G28640
AT5G14940
AT1G10550
AT5G55680
AT3G51930
AT3G07990
AT3G13435
AT4G27510
AT1G28400
AT1G08470
AT4G30810
AT5G48300
AT1G52530
AT1G10682
AT1G78915
AT5G40590
AT1G22550
AT1G34110
AT4G19460
AT5G44380
AT1G23210
AT5G56040
AT4G39790
AT5G48660
AT2G22080
AT4G24810
AT1G51940
AT4G11300
AT3G48770
AT1G18060
AT5G09570
AT5G03355
AT2G03090
AT1G16510
AT5G45720
AT5G65710
AT5G46570
AT4G14746
AT1G60390
AT3G54930
AT5G05810
AT5G66590
AT3G04550
AT1G78955
AT3G62390
AT3G10620
AT5G42750
AT1G26260
AT4G13510
AT2G43690
AT5G44220
AT4G38062
AT2G23530
AT4G28050
AT3G61990
AT2G46530
AT5G56530
AT4G00200
AT4G37470
AT1G16020
AT4G36260
AT2G26180
AT1G23980
AT3G12710
AT1G11120
AT3G03090
AT3G58800
AT4G26760
AT1G68050
AT1G62050
AT3G26380
AT3G01516
AT1G14345
AT1G67730
AT5G03810
AT1G27920
AT5G66600
AT1G08320
AT1G60810
AT1G01430
AT2G28560
AT3G15240
AT5G60630
AT5G48000
AT5G51600
AT3G56810
AT3G53380
AT4G22730
AT2G38570
AT2G23910
AT2G42870
AT4G14723
AT5G53700
AT3G58770
AT3G61830
AT1G09310
AT3G48187
AT5G45700
AT5G15130
AT5G57170
AT3G07060
AT3G09745
AT5G42110
AT2G33620
AT1G02650
AT4G00750
AT2G26760
AT3G18750
AT1G49000
AT3G09120
AT5G27930
AT5G61000
AT5G05740
AT5G66850
AT5G56780
AT2G46535
AT5G50450
AT5G19670
AT4G16442
AT4G18760
AT4G20430
AT5G02260
AT5G56240
AT3G60630
AT4G23770
AT3G07960
AT3G60530
AT1G60790
AT4G31110
AT1G13750
AT1G32900
AT1G64480
AT5G16250
AT2G04025
AT3G05190
AT5G19530
AT4G37250
AT5G58960
AT5G54145
AT3G28860
AT4G07960
AT4G34420
AT1G20840
AT5G50375
AT1G55430
AT3G24400
AT1G13250
AT3G54000
AT3G17185
AT2G38180
AT3G20090
AT4G32300
AT5G03250
AT4G37890
AT5G22050
AT5G06720
AT3G58100
AT3G13560
AT5G37790
AT4G05590
AT3G17350
AT2G24820
AT4G19130
AT1G75640
AT5G13720
AT2G38970
AT4G16370
AT2G23300
AT3G58200
AT1G77620
AT2G04450
AT2G02820
AT2G31980
AT5G52010
AT1G73620
AT2G26360
AT5G41140
AT3G03130
AT3G63410
AT2G28620
AT4G38660
AT2G33793
AT3G53650
AT2G38160
AT3G18080
AT1G80640
AT3G02885
AT5G66310
AT4G22120
AT4G28220
AT1G02640
AT1G31150
AT4G19160
AT3G62970
AT2G01170
AT5G05880
AT4G02180
AT1G19950
AT5G17630
AT2G42110
AT1G28130
AT3G02250
AT1G01225
AT5G66690
AT1G77690
AT2G27060
AT4G03210
AT1G78180
AT1G77330
AT3G52115
AT3G21420
AT2G16890
AT4G34220
AT3G18000
AT2G43910
AT2G28100
AT2G40380
AT1G23330
AT5G11420
AT1G29170
AT4G04340
AT1G04240
AT3G54200
AT3G23740
AT2G34150
AT1G48480
AT5G05330
AT2G01830
AT1G48510
AT5G45480
AT1G32730
AT3G58650
AT4G15890
AT3G55660
AT1G19700
AT3G54080
AT5G67150
AT3G27640
AT1G67850
AT3G21560
AT1G75680
AT3G42670
AT3G17840
AT4G00905
